# Precursors of Sea Star Wasting: Immune and Microbial Disruption During Initial Disease Outbreak in Southeast Alaska

**DOI:** 10.1101/2025.07.05.662347

**Authors:** Andrew R. McCracken, Aly Rodger, Chanchal Saratkar, Sage Sularz, Sophia Brusch, Joaquin C. B. Nunez, Melissa H. Pespeni

## Abstract

Sea Star Wasting Disease (SSW) has devastated sea star populations along the North American Pacific coast since 2013, yet the mechanisms of disease progression, particularly in natural environments, remain unclear. Here we integrate transcriptomic and microbial data from wild *Pycnopodia helianthoides* sampled across sites affected and unaffected by SSW in southeast Alaska during the initial outbreak recorded in the region in 2016. Individuals exposed to SSW but lacking visible symptoms showed elevated expression of complement system components, pathogen recognition genes, immune regulatory and cell death pathways. Alongside signs of immune activation, genes involved in maintaining extracellular matrix composition, tissue remodeling, and cell adhesion were differentially expressed, indicating early disruption of tissue homeostasis preceding visible wasting symptoms. Gene ontology analysis revealed enrichment of immune response, cell-cell adhesion, response to oxygen levels and nervous system regulatory pathways. Furthermore, network analyses revealed differentially abundant microbes in Exposed individuals—notably *Vibrio spp*.—were highly correlated with immune response, tissue integrity, stress and detoxification genes in network modules. Together, our findings offer insight into early host-pathogen dynamics in wild populations, underscoring putative links between immune activation and microbial community shifts with the onset of SSW disease.
