## supplemental tables 1 and 2 for "Precursors of Sea Star Wasting: Immune and Microbial Disruption During Initial Disease Outbreak in Southeast Alaska"

### Sheet: Table S1
Table S1: Gene ontology enrichment of terms enriched in Exposed samples
GO.ID	Term	Total Genes	Significant Genes	Expected	classicFisher
GO:0006518	peptide metabolic process	370	67	30.8	2e-10
GO:0043603	amide metabolic process	501	77	41.7	2.6e-08
GO:0006412	translation	301	52	25.05	1.4e-07
GO:0034645	cellular macromolecule biosynthetic process	548	70	45.61	1.3e-05
GO:0022613	ribonucleoprotein complex biogenesis	304	43	25.3	1.3e-05
GO:0045165	cell fate commitment	43	12	3.58	1.9e-05
GO:0006959	humoral immune response	95	18	7.91	3.2e-05
GO:0032874	positive regulation of stress-activated MAPK cascade	28	9	2.33	5.4e-05
GO:0070304	positive regulation of stress-activated protein kinase signaling cascade	28	9	2.33	5.6e-05
GO:0065003	protein-containing complex assembly	424	47	35.29	8.3e-05
GO:0006091	generation of precursor metabolites and energy	91	20	7.57	8.4e-05
GO:0009141	nucleoside triphosphate metabolic process	38	10	3.16	9.8e-05
GO:0043933	protein-containing complex organization	604	56	50.28	9.9e-05
GO:0046034	ATP metabolic process	29	10	2.41	0.0001
GO:0010467	gene expression	2123	206	176.71	0.00012
GO:0015849	organic acid transport	258	34	21.48	0.00013
GO:0043604	amide biosynthetic process	375	56	31.21	0.00013
GO:0046330	positive regulation of JNK cascade	27	8	2.25	0.00017
GO:0046939	nucleotide phosphorylation	12	5	1	0.00018
GO:1902850	microtubule cytoskeleton organization involved in mitosis	121	14	10.07	0.00048
GO:0035239	tube morphogenesis	239	26	19.89	0.00064
GO:0043043	peptide biosynthetic process	311	53	25.89	0.00071
GO:0043062	extracellular structure organization	146	19	12.15	0.00073
GO:0009636	response to toxic substance	10	5	0.83	0.00073
GO:0044085	cellular component biogenesis	1281	102	106.63	0.00079
GO:0044458	motile cilium assembly	19	4	1.58	0.00081
GO:0022407	regulation of cell-cell adhesion	102	12	8.49	0.00099
GO:0009132	nucleoside diphosphate metabolic process	12	5	1	0.00115
GO:0006165	nucleoside diphosphate phosphorylation	12	5	1	0.00123
GO:0008217	regulation of blood pressure	60	12	4.99	0.00125
GO:1901566	organonitrogen compound biosynthetic process	857	96	71.33	0.00141
GO:0007020	microtubule nucleation	46	9	3.83	0.00143
GO:0006119	oxidative phosphorylation	24	11	2	0.00148
GO:0002181	cytoplasmic translation	47	16	3.91	0.00178
GO:1903169	regulation of calcium ion transmembrane transport	19	4	1.58	0.00218
GO:0045229	external encapsulating structure organization	160	19	13.32	0.00223
GO:0018126	protein hydroxylation	18	5	1.5	0.0025
GO:0072599	establishment of protein localization to endoplasmic reticulum	28	6	2.33	0.00253
GO:0051924	regulation of calcium ion transport	49	6	4.08	0.00265
GO:0006457	protein folding	68	13	5.66	0.00272
GO:0051346	negative regulation of hydrolase activity	95	14	7.91	0.00279
GO:0015850	organic hydroxy compound transport	124	18	10.32	0.00289
GO:0009142	nucleoside triphosphate biosynthetic process	14	5	1.17	0.00298
GO:0016052	carbohydrate catabolic process	12	5	1	0.00301
GO:0046785	microtubule polymerization	49	9	4.08	0.00308
GO:0031589	cell-substrate adhesion	123	14	10.24	0.00347
GO:1901700	response to oxygen-containing compound	312	38	25.97	0.00383
GO:0051604	protein maturation	208	29	17.31	0.00389
GO:0016042	lipid catabolic process	198	27	16.48	0.00421
GO:0006090	pyruvate metabolic process	12	5	1	0.00468
GO:0006754	ATP biosynthetic process	11	5	0.92	0.00489
GO:0015711	organic anion transport	346	37	28.8	0.00495
GO:0006865	amino acid transport	93	15	7.74	0.00498
GO:0046031	ADP metabolic process	12	5	1	0.00509
GO:0046942	carboxylic acid transport	258	34	21.48	0.00545
GO:0042177	negative regulation of protein catabolic process	21	5	1.75	0.00552
GO:0022408	negative regulation of cell-cell adhesion	74	9	6.16	0.00582
GO:0055088	lipid homeostasis	99	15	8.24	0.00603
GO:0071826	ribonucleoprotein complex subunit organization	146	22	12.15	0.00604
GO:0022618	ribonucleoprotein complex assembly	122	22	10.16	0.00669
GO:0007051	spindle organization	135	13	11.24	0.00669
GO:0001101	response to acid chemical	42	9	3.5	0.00671
GO:0044242	cellular lipid catabolic process	188	25	15.65	0.00706
GO:0007005	mitochondrion organization	226	22	18.81	0.00712
GO:0140694	non-membrane-bounded organelle assembly	180	17	14.98	0.00778
GO:0001666	response to hypoxia	38	8	3.16	0.00785
GO:0043547	positive regulation of GTPase activity	58	5	4.83	0.00801
GO:0007097	nuclear migration	49	9	4.08	0.00839
GO:0031109	microtubule polymerization or depolymerization	81	11	6.74	0.00861
GO:0044282	small molecule catabolic process	222	29	18.48	0.00872
GO:0007218	neuropeptide signaling pathway	74	12	6.16	0.00961
GO:0000226	microtubule cytoskeleton organization	320	22	26.64	0.00975
GO:1902533	positive regulation of intracellular signal transduction	246	21	20.48	0.01054
GO:0051647	nucleus localization	49	9	4.08	0.01097
GO:0030900	forebrain development	18	5	1.5	0.01162
GO:0044092	negative regulation of molecular function	239	25	19.89	0.01197
GO:0198738	cell-cell signaling by wnt	155	22	12.9	0.01212
GO:0006605	protein targeting	143	13	11.9	0.01266
GO:0097242	amyloid-beta clearance	38	8	3.16	0.0128
GO:0006644	phospholipid metabolic process	209	24	17.4	0.013
GO:0007584	response to nutrient	18	5	1.5	0.01407
GO:0006898	receptor-mediated endocytosis	132	15	10.99	0.01435
GO:0046456	icosanoid biosynthetic process	21	5	1.75	0.01437
GO:0005975	carbohydrate metabolic process	148	21	12.32	0.01467
GO:0007159	leukocyte cell-cell adhesion	93	10	7.74	0.01529
GO:0019646	aerobic electron transport chain	20	9	1.66	0.0153
GO:0042176	regulation of protein catabolic process	82	10	6.83	0.01576
GO:0043171	peptide catabolic process	21	6	1.75	0.01643
GO:0043086	negative regulation of catalytic activity	192	20	15.98	0.01646
GO:0070972	protein localization to endoplasmic reticulum	39	6	3.25	0.01702
GO:0032880	regulation of protein localization	48	7	4	0.01768
GO:0044237	cellular metabolic process	4400	386	366.25	0.01893
GO:0006956	complement activation	62	11	5.16	0.01958
GO:0070482	response to oxygen levels	42	8	3.5	0.01974
GO:0008152	metabolic process	5197	459	432.59	0.01997
GO:0045047	protein targeting to ER	28	6	2.33	0.02128
GO:0019730	antimicrobial humoral response	33	7	2.75	0.02218
GO:1905114	cell surface receptor signaling pathway involved in cell-cell signaling	158	21	13.15	0.02317
GO:0016054	organic acid catabolic process	186	24	15.48	0.0235
GO:0045861	negative regulation of proteolysis	38	7	3.16	0.02372
GO:0007018	microtubule-based movement	190	17	15.82	0.02554
GO:0032366	intracellular sterol transport	36	6	3	0.02598
GO:0022900	electron transport chain	31	11	2.58	0.02613
GO:0099111	microtubule-based transport	136	17	11.32	0.02757
GO:0010876	lipid localization	203	21	16.9	0.02772
GO:0009150	purine ribonucleotide metabolic process	130	15	10.82	0.02848
GO:0051279	regulation of release of sequestered calcium ion into cytosol	19	4	1.58	0.02855
GO:0006664	glycolipid metabolic process	68	8	5.66	0.02903
GO:0042110	T cell activation	98	11	8.16	0.02926
GO:0140053	mitochondrial gene expression	61	11	5.08	0.02948
GO:0043410	positive regulation of MAPK cascade	169	17	14.07	0.02952
GO:1903046	meiotic cell cycle process	96	11	7.99	0.02991
GO:0065002	intracellular protein transmembrane transport	46	6	3.83	0.03034
GO:0007052	mitotic spindle organization	104	13	8.66	0.03066
GO:0043200	response to amino acid	42	9	3.5	0.0308
GO:0090630	activation of GTPase activity	30	5	2.5	0.0311
GO:2001235	positive regulation of apoptotic signaling pathway	29	5	2.41	0.0323
GO:0015695	organic cation transport	61	9	5.08	0.03253
GO:0006082	organic acid metabolic process	537	59	44.7	0.0354
GO:0016051	carbohydrate biosynthetic process	52	9	4.33	0.03696
GO:0022607	cellular component assembly	1090	81	90.73	0.03709
GO:0051249	regulation of lymphocyte activation	102	11	8.49	0.03989
GO:0006979	response to oxidative stress	60	9	4.99	0.04219
GO:0072359	circulatory system development	335	34	27.88	0.04349
GO:0061572	actin filament bundle organization	34	3	2.83	0.04389
GO:0022904	respiratory electron transport chain	27	10	2.25	0.04405
GO:0006869	lipid transport	198	21	16.48	0.04643
GO:0016114	terpenoid biosynthetic process	21	6	1.75	0.0477
GO:0001944	vasculature development	256	27	21.31	0.04979
GO:0006694	steroid biosynthetic process	36	6	3	0.04981

### Sheet: Table S2
Table S2: Gene ontology enrichment of terms enriched in Naive samples
GO.ID	Term	Annotated Genes	Significant Genes	Expected	classicFisher
GO:0032502	developmental process	1464	110	66.13	1e-08
GO:0032501	multicellular organismal process	1561	110	70.52	3.4e-07
GO:0048869	cellular developmental process	962	75	43.46	1.3e-06
GO:0030030	cell projection organization	677	53	30.58	3.2e-06
GO:0034654	nucleobase-containing compound biosynthetic process	1173	65	52.99	1.6e-05
GO:0018130	heterocycle biosynthetic process	1207	66	54.52	3.5e-05
GO:0010468	regulation of gene expression	1307	72	59.04	3.9e-05
GO:0060255	regulation of macromolecule metabolic process	1749	90	79.01	8.6e-05
GO:0019438	aromatic compound biosynthetic process	1210	66	54.66	0.0001
GO:0065007	biological regulation	4082	220	184.4	0.00015
GO:0050794	regulation of cellular process	3451	189	155.89	0.00021
GO:1901362	organic cyclic compound biosynthetic process	1251	67	56.51	0.00022
GO:0050789	regulation of biological process	3846	208	173.74	0.00024
GO:0032989	cellular component morphogenesis	415	37	18.75	0.00025
GO:0044271	cellular nitrogen compound biosynthetic process	1581	77	71.42	0.00032
GO:0051171	regulation of nitrogen compound metabolic process	1603	83	72.41	0.00043
GO:0019219	regulation of nucleobase-containing compound metabolic process	1103	61	49.83	0.00055
GO:0080090	regulation of primary metabolic process	1635	84	73.86	0.00057
GO:0040011	locomotion	307	27	13.87	0.00068
GO:0052652	cyclic purine nucleotide metabolic process	14	5	0.63	0.00068
GO:0051252	regulation of RNA metabolic process	1054	59	47.61	0.00086
GO:0016043	cellular component organization	2548	115	115.1	0.00092
GO:1901890	positive regulation of cell junction assembly	22	6	0.99	0.001
GO:0007010	cytoskeleton organization	624	39	28.19	0.00118
GO:0044089	positive regulation of cellular component biogenesis	71	10	3.21	0.00128
GO:0006811	monoatomic ion transport	432	38	19.51	0.00136
GO:0034446	substrate adhesion-dependent cell spreading	29	7	1.31	0.00153
GO:0046068	cGMP metabolic process	14	5	0.63	0.00222
GO:0050896	response to stimulus	2631	145	118.85	0.00227
GO:0007154	cell communication	2018	115	91.16	0.00236
GO:1901888	regulation of cell junction assembly	32	6	1.45	0.00258
GO:0009190	cyclic nucleotide biosynthetic process	14	5	0.63	0.0026
GO:0097659	nucleic acid-templated transcription	1040	54	46.98	0.00275
GO:0051653	spindle localization	28	5	1.26	0.00286
GO:0023052	signaling	1975	112	89.22	0.00362
GO:0051965	positive regulation of synapse assembly	22	6	0.99	0.00382
GO:0051963	regulation of synapse assembly	22	6	0.99	0.00387
GO:0016358	dendrite development	76	13	3.43	0.00443
GO:0050803	regulation of synapse structure or activity	46	7	2.08	0.00535
GO:0032878	regulation of establishment or maintenance of cell polarity	14	4	0.63	0.00558
GO:0007165	signal transduction	1765	100	79.73	0.00613
GO:0055085	transmembrane transport	568	39	25.66	0.0066
GO:0001539	cilium or flagellum-dependent cell motility	27	6	1.22	0.00668
GO:0032774	RNA biosynthetic process	1043	54	47.12	0.00697
GO:0007155	cell adhesion	524	36	23.67	0.00744
GO:0046390	ribose phosphate biosynthetic process	83	9	3.75	0.00746
GO:0050807	regulation of synapse organization	39	6	1.76	0.00747
GO:0002040	sprouting angiogenesis	10	3	0.45	0.00749
GO:0015850	organic hydroxy compound transport	124	14	5.6	0.00839
GO:0009187	cyclic nucleotide metabolic process	34	6	1.54	0.00888
GO:0060828	regulation of canonical Wnt signaling pathway	83	11	3.75	0.00905
GO:0006182	cGMP biosynthetic process	14	5	0.63	0.00905
GO:0006633	fatty acid biosynthetic process	62	7	2.8	0.01021
GO:0051293	establishment of spindle localization	28	5	1.26	0.01053
GO:0098662	inorganic cation transmembrane transport	246	27	11.11	0.01075
GO:0072330	monocarboxylic acid biosynthetic process	69	7	3.12	0.01175
GO:0006690	icosanoid metabolic process	76	7	3.43	0.01233
GO:0006793	phosphorus metabolic process	915	47	41.33	0.01302
GO:0001676	long-chain fatty acid metabolic process	74	8	3.34	0.01391
GO:0001558	regulation of cell growth	48	6	2.17	0.01484
GO:2000649	regulation of sodium ion transmembrane transporter activity	12	3	0.54	0.01574
GO:0048870	cell motility	406	28	18.34	0.01657
GO:0044249	cellular biosynthetic process	2175	97	98.25	0.01671
GO:1901576	organic substance biosynthetic process	2253	100	101.78	0.01679
GO:0002009	morphogenesis of an epithelium	32	6	1.45	0.01762
GO:0030111	regulation of Wnt signaling pathway	102	11	4.61	0.01965
GO:0098657	import into cell	437	34	19.74	0.01974
GO:0006970	response to osmotic stress	26	4	1.17	0.01991
GO:0050708	regulation of protein secretion	17	3	0.77	0.02042
GO:0030705	cytoskeleton-dependent intracellular transport	113	9	5.1	0.02116
GO:0098660	inorganic ion transmembrane transport	345	30	15.58	0.02169
GO:0034329	cell junction assembly	97	10	4.38	0.0221
GO:0042592	homeostatic process	435	29	19.65	0.02243
GO:0051179	localization	2245	119	101.41	0.02325
GO:0048024	regulation of mRNA splicing, via spliceosome	38	4	1.72	0.02381
GO:0022412	cellular process involved in reproduction in multicellular organism	93	9	4.2	0.02441
GO:0009058	biosynthetic process	2282	100	103.09	0.02466
GO:0007019	microtubule depolymerization	13	3	0.59	0.02578
GO:0007017	microtubule-based process	461	30	20.82	0.02747
GO:0046394	carboxylic acid biosynthetic process	155	10	7	0.02793
GO:0009259	ribonucleotide metabolic process	145	12	6.55	0.02872
GO:0019222	regulation of metabolic process	1845	94	83.34	0.02949
GO:0009260	ribonucleotide biosynthetic process	76	9	3.43	0.03045
GO:0007528	neuromuscular junction development	16	4	0.72	0.03093
GO:0010876	lipid localization	203	14	9.17	0.03231
GO:0003341	cilium movement	32	6	1.45	0.03277
GO:0046942	carboxylic acid transport	258	17	11.65	0.03287
GO:0018209	peptidyl-serine modification	70	6	3.16	0.03371
GO:0008380	RNA splicing	221	7	9.98	0.03377
GO:0006376	mRNA splice site selection	14	2	0.63	0.03452
GO:0072522	purine-containing compound biosynthetic process	88	8	3.98	0.03531
GO:0010556	regulation of macromolecule biosynthetic process	1102	59	49.78	0.03567
GO:0019693	ribose phosphate metabolic process	153	12	6.91	0.03631
GO:0044091	membrane biogenesis	17	3	0.77	0.03645
GO:0032968	positive regulation of transcription elongation by RNA polymerase II	23	3	1.04	0.03692
GO:0035082	axoneme assembly	37	5	1.67	0.03825
GO:0022607	cellular component assembly	1090	56	49.24	0.03864
GO:0006812	monoatomic cation transport	348	35	15.72	0.03914
GO:0045762	positive regulation of adenylate cyclase activity	16	3	0.72	0.03946
GO:0044265	cellular macromolecule catabolic process	527	24	23.81	0.03958
GO:0044264	cellular polysaccharide metabolic process	10	2	0.45	0.03986
GO:0033559	unsaturated fatty acid metabolic process	70	7	3.16	0.04024
GO:0050793	regulation of developmental process	415	32	18.75	0.04033
GO:0048729	tissue morphogenesis	33	6	1.49	0.04036
GO:0040008	regulation of growth	60	7	2.71	0.04077
GO:0031323	regulation of cellular metabolic process	1592	82	71.92	0.04101
GO:0050684	regulation of mRNA processing	57	5	2.57	0.0413
GO:0030177	positive regulation of Wnt signaling pathway	54	7	2.44	0.04173
GO:0007097	nuclear migration	49	5	2.21	0.04177
GO:0048667	cell morphogenesis involved in neuron differentiation	310	31	14	0.04357
GO:0048880	sensory system development	51	8	2.3	0.04399
GO:0035383	thioester metabolic process	36	4	1.63	0.0448
GO:0070925	organelle assembly	506	30	22.86	0.04532
GO:0007166	cell surface receptor signaling pathway	766	52	34.6	0.0467
GO:0044782	cilium organization	217	16	9.8	0.04779
GO:0035725	sodium ion transmembrane transport	71	11	3.21	0.04799
GO:0006816	calcium ion transport	128	13	5.78	0.04924
GO:0070286	axonemal dynein complex assembly	27	3	1.22	0.04936
